# Nucleolus and centromere TSA-Seq reveals variable localization of heterochromatin in different cell types

**DOI:** 10.1101/2023.10.29.564613

**Authors:** Pradeep Kumar, Omid Gholamalamdari, Yang Zhang, Liguo Zhang, Anastassiia Vertii, Tom van Schaik, Daan Peric-Hupkes, Takayo Sasaki, David M. Gilbert, Bas van Steensel, Jian Ma, Paul D. Kaufman, Andrew S. Belmont

## Abstract

Genome differential positioning within interphase nuclei remains poorly explored. We extended and validated TSA-seq to map genomic regions near nucleoli and pericentric heterochromatin in four human cell lines. Our study confirmed that smaller chromosomes localize closer to nucleoli but further deconvolved this by revealing a preference for chromosome arms below 36-46 Mbp in length. We identified two lamina associated domain subsets through their differential nuclear lamina versus nucleolar positioning in different cell lines which showed distinctive patterns of DNA replication timing and gene expression across all cell lines. Unexpectedly, active, nuclear speckle-associated genomic regions were found near typically repressive nuclear compartments, which is attributable to the close proximity of nuclear speckles and nucleoli in some cell types, and association of centromeres with nuclear speckles in hESCs. Our study points to a more complex and variable nuclear genome organization than suggested by current models, as revealed by our TSA-seq methodology.
