## Supplemental Table 2 for "Nucleolus and centromere TSA-Seq reveals variable localization of heterochromatin in different cell types"

### Sheet: Read me
This excel file contains the list of ChIP seq datasets used in the analysis

### Sheet: ChIP-Seq track
Cell type	Target	Technique	FoldChange	pvalue	Source
K562	H3K79me2	ChIP-seq	ENCFF957YJT	ENCFF213LKE	ENCODE
K562	H3K4me3	ChIP-seq	ENCFF660WUG	ENCFF767UON	ENCODE
K562	H3K4me2	ChIP-seq	ENCFF959YJV	ENCFF054RSU	ENCODE
K562	H3K27me3	ChIP-seq	ENCFF405HIO	ENCFF665RDD	ENCODE
K562	H3K36me3	ChIP-seq	ENCFF163NTH	ENCFF296TSL	ENCODE
K562	H4K20me1	ChIP-seq	ENCFF605FAF	ENCFF694ODT	ENCODE
K562	H3K4me1	ChIP-seq	ENCFF834SEY	ENCFF100FDI	ENCODE
K562	H3K9me3	ChIP-seq	ENCFF601JGK	ENCFF632NQA	ENCODE
K562	H3K9ac	ChIP-seq	ENCFF286WRJ	ENCFF239EBH	ENCODE
K562	H3K27ac	ChIP-seq	ENCFF849TDM	ENCFF469JMR	ENCODE
K562	H2AFZ	ChIP-seq	ENCFF621DJP	ENCFF202EVH	ENCODE
HCT116	H2AFZ	ChIP-seq	ENCFF863EHT	ENCFF763QXL	ENCODE
HCT116	H3K27me3	ChIP-seq	ENCFF717ZKL	ENCFF232QSG	ENCODE
HCT116	H3K9me3	ChIP-seq	ENCFF254TIW	ENCFF572IBD	ENCODE
HCT116	H3K4me1	ChIP-seq	ENCFF239FXT	ENCFF182EJH	ENCODE
HCT116	H3K36me3	ChIP-seq	ENCFF024LGD	ENCFF415LBK	ENCODE
HCT116	H4K20me1	ChIP-seq	ENCFF349NQI	ENCFF471QCK	ENCODE
HCT116	H3K79me2	ChIP-seq	ENCFF631DLM	ENCFF780NVL	ENCODE
HCT116	H3K27ac	ChIP-seq	ENCFF787LMI	ENCFF997CJQ	ENCODE
HCT116	H3K4me2	ChIP-seq	ENCFF693HVA	ENCFF624KAH	ENCODE
HCT116	H3K4me3	ChIP-seq	ENCFF649ZLF	ENCFF394IMO	ENCODE
HCT116	H3K9me2	ChIP-seq	ENCFF630HKF	ENCFF814BPD	ENCODE
HCT116	H3K9ac	ChIP-seq	ENCFF743PJP	ENCFF558LSB	ENCODE
H1	H3K27ac	ChIP-seq	ENCFF423TVA	ENCFF455PUU	ENCODE
H1	H3K4me1	ChIP-seq	ENCFF584AVI	ENCFF335ZGP	ENCODE
H1	H3K27me3	ChIP-seq	ENCFF912ZUR	ENCFF277UCT	ENCODE
H1	H3K9ac	ChIP-seq	ENCFF795DQH	ENCFF890MIB	ENCODE
H1	H3K36me3	ChIP-seq	ENCFF422PZQ	ENCFF687LJF	ENCODE
H1	H3K9me3	ChIP-seq	ENCFF579PBG	ENCFF358AWN	ENCODE
H1	H3K4me2	ChIP-seq	ENCFF142UOO	ENCFF501AUN	ENCODE
H1	H3K79me2	ChIP-seq	ENCFF854LTH	ENCFF640WRD	ENCODE
H1	H2AFZ	ChIP-seq	ENCFF775ZWT	ENCFF758YFI	ENCODE
H1	H3K4me3	ChIP-seq	ENCFF629XVB	ENCFF252FBN	ENCODE
H1	H4K20me1	ChIP-seq	ENCFF067XIV	ENCFF453OCL	ENCODE
HFFc6	H3K27ac	ChIP-seq	4DNFINRI6WOL	-	4DN
HFFc6	H3K4me1	ChIP-seq	4DNFI3WBAYI7	-	4DN
HFFc6	H3K4me3	ChIP-seq	4DNFIVYWZE1W	-	4DN
HFFc6	H2AFZ	Imputed ChIP-seq	4DNFIB79WDUY	-	4DN-Avacado imputed
HFFc6	H3K27me3	Imputed ChIP-seq	4DNFIMJHO898	-	4DN-Avacado imputed
HFFc6	H3K36me3	Imputed ChIP-seq	4DNFIDU8WT76	-	4DN-Avacado imputed
HFFc6	H3K4me2	Imputed ChIP-seq	4DNFIFB7SHA1	-	4DN-Avacado imputed
HFFc6	H3K79me2	Imputed ChIP-seq	4DNFIBS37Z1K	-	4DN-Avacado imputed
HFFc6	H3K9ac	Imputed ChIP-seq	4DNFINBZ9NNY	-	4DN-Avacado imputed
HFFc6	H3K9me3	Imputed ChIP-seq	4DNFILJFE7WW	-	4DN-Avacado imputed
HFFc6	H4K20me1	Imputed ChIP-seq	4DNFI13RAB7H	-	4DN-Avacado imputed
HFFc6	H3K4me3	Mint-ChIP-seq	ENCFF995LLA	ENCFF598MLG	ENCODE
HFFc6	H3K27ac	Mint-ChIP-seq	ENCFF426TLD	ENCFF644GJB	ENCODE
HFFc6	H3K36me3	Mint-ChIP-seq	ENCFF070SWD	ENCFF431XVV	ENCODE
HFFc6	H3K9me3	Mint-ChIP-seq	ENCFF690KUY	ENCFF542CZT	ENCODE
HFFc6	H3K4me1	Mint-ChIP-seq	ENCFF994SSG	ENCFF834VWT	ENCODE
